# The Human Mitochondrial Genome Encodes for an Interferon-Responsive Host Defense Peptide

**DOI:** 10.1101/2023.03.02.530691

**Authors:** MC Rice, M Imun, SW Jung, CY Park, JS Kim, RW Lai, CR Barr, JM Son, K Tor, E Kim, RJ Lu, I Cohen, BA Benayoun, C Lee

**Author notes:** Correspondence (C.L.), (B.A.B). Department of Food & Nutrition, College of Health Science, The University of Suwon, Hwaseong-si, 18323, Korea (CY Park). These authors contributed equally (MC Rice, M Imun, SW Jung).

## Abstract

The mitochondrial DNA (mtDNA) can trigger immune responses and directly entrap pathogens, but it is not known to encode for active immune factors. The immune system is traditionally thought to be exclusively nuclear-encoded. Here, we report the identification of a mitochondrial-encoded host defense peptide (HDP) that presumably derives from the primordial proto-mitochondrial bacteria. We demonstrate that MOTS-c (mitochondrial open reading frame from the twelve S rRNA type-c) is a mitochondrial-encoded amphipathic and cationic peptide with direct antibacterial and immunomodulatory functions, consistent with the peptide chemistry and functions of known HDPs. MOTS-c targeted *E. coli* and methicillin-resistant *S. aureus* (MRSA), in part, by targeting their membranes using its hydrophobic and cationic domains. In monocytes, IFNγ, LPS, and differentiation signals each induced the expression of endogenous MOTS-c. Notably, MOTS-c translocated to the nucleus to regulate gene expression during monocyte differentiation and programmed them into macrophages with unique transcriptomic signatures related to antigen presentation and IFN signaling. MOTS-c-programmed macrophages exhibited enhanced bacterial clearance and shifted metabolism. Our findings support MOTS-c as a first-in-class mitochondrial-encoded HDP and indicates that our immune system is not only encoded by the nuclear genome, but also by the co-evolved mitochondrial genome.
