## Supplementary material for "The Human Mitochondrial Genome Encodes for an Interferon-Responsive Host Defense Peptide": Table S3

### Sheet: A
Table S3
	Tab	Description
	A	Index
	B	Cluster 5 (SNN-clustering)
	C	Cluster 6 (SNN-clustering)
	SNN-clustering analysis on scRNA-seq of MOTS-c-programmed BMDMs from young and old mice of both sexes. Clusters 5 and 6; Marker gene analysis Wilcoxon rank-sum test, FDR < 5%

### Sheet: B
	p_val	avg_logFC	pct.1	pct.2	p_val_adj
Cd74	0	3.64204	1	0.095	0
H2-Aa	0	2.54118	0.84	0.013	0
H2-Eb1	0	2.14686	0.67	0.006	0
H2-Ab1	0	2.07379	0.837	0.034	0
Ciita	0	0.436781	0.307	0.008	0
H2-DMa	8.892e-156	0.822304	0.65	0.158	1.03343e-151
Ccr2	1.01285e-134	0.492926	0.221	0.019	1.17713e-130
Itgb7	3.98287e-97	0.260172	0.172	0.016	4.62889e-93
Tmem176b	2.64271e-88	0.830535	0.622	0.219	3.07136e-84
Spp1	6.98773e-88	-1.38095	0.943	0.989	8.12114e-84
Tmem176a	1.874e-73	0.566517	0.393	0.101	2.17797e-69
Ftl1	1.79496e-71	-0.278106	1	1	2.08611e-67
Ly6a	3.16957e-70	0.480439	0.189	0.027	3.68368e-66
H2-DMb1	5.09769e-69	0.554159	0.513	0.18	5.92453e-65
Pltp	3.32399e-67	0.750346	0.785	0.456	3.86314e-63
Axl	4.02348e-65	0.363841	0.289	0.062	4.67609e-61
Gpr141	3.13685e-54	0.255985	0.255	0.056	3.64564e-50
Lst1	1.08852e-53	0.53413	0.977	0.843	1.26508e-49
Cd52	1.91589e-51	0.44874	0.994	0.984	2.22664e-47
Ctsh	3.2697e-45	0.475528	0.713	0.429	3.80004e-41
Ighm	7.46967e-45	0.517045	0.645	0.335	8.68125e-41
Ctss	6.13767e-44	0.474196	1	0.978	7.1332e-40
Clec4a3	1.24292e-43	0.386185	0.527	0.234	1.44452e-39
B2m	7.49364e-43	0.381206	1	1	8.70911e-39
Ly6e	1.33322e-42	0.593521	0.923	0.771	1.54946e-38
Unc93b1	2.68437e-41	0.41454	0.923	0.825	3.11978e-37
Cst3	6.58003e-41	0.415034	0.997	0.998	7.64731e-37
Lgals1	1.08521e-40	-0.350972	1	1	1.26124e-36
Ctsd	3.19142e-40	-0.331672	0.997	1	3.70907e-36
Ybx1	7.87129e-37	-0.320044	1	1	9.14801e-33
Gas6	2.24173e-34	-0.465438	0.871	0.947	2.60534e-30
Ly86	2.71903e-33	0.446861	0.731	0.514	3.16006e-29
Ms4a6c	3.3625e-32	0.446554	0.883	0.758	3.9079e-28
Gm34084	6.15017e-32	0.390463	0.398	0.173	7.14773e-28
Syngr1	7.83773e-32	-0.393711	0.745	0.911	9.10901e-28
Clec4a1	6.18335e-31	0.398356	0.613	0.365	7.18629e-27
Itm2b	2.26829e-30	0.392134	1	0.998	2.63621e-26
Ifi27l2a	1.03946e-29	0.630334	0.957	0.825	1.20806e-25
Dpep2-ENSMUSG00000053687	1.61283e-29	0.495533	0.713	0.507	1.87443e-25
Trf	1.50982e-27	0.449913	0.719	0.523	1.75471e-23
Fxyd5	3.24068e-26	0.335453	0.994	0.98	3.76631e-22
Btg1	5.01701e-26	0.36541	0.903	0.798	5.83077e-22
Psmb8	4.15889e-25	0.329304	0.785	0.648	4.83346e-21
Coro1a	4.74236e-25	0.415898	0.779	0.651	5.51157e-21
Stab1	5.86165e-25	-0.4018	0.702	0.858	6.81241e-21
Ifitm2	6.5032e-24	0.354007	0.989	0.974	7.55801e-20
Bhlhe41	1.33582e-23	-0.3691	0.149	0.421	1.55249e-19
Pld4	4.82016e-23	0.29363	0.908	0.833	5.60199e-19
Fabp5	9.38765e-23	-0.669073	0.713	0.793	1.09103e-18
Cybb	2.00261e-22	0.303718	0.917	0.815	2.32744e-18
Clec4a2	3.72436e-22	0.34837	0.693	0.506	4.32845e-18
Clec10a	4.24339e-22	0.316306	0.261	0.105	4.93167e-18
H2-D1	1.01627e-21	0.260379	0.994	0.998	1.18111e-17
Rcbtb2	1.59089e-21	0.345429	0.722	0.573	1.84893e-17
Klk1b11	4.94493e-21	0.26449	0.149	0.044	5.74699e-17
Fxyd2	7.29161e-21	0.542946	0.739	0.597	8.47431e-17
Ifitm3	7.30579e-21	0.262808	0.997	0.999	8.49079e-17
Fyb	3.16321e-20	0.311197	0.845	0.732	3.67628e-16
Gclm	3.88224e-20	-0.318218	0.304	0.565	4.51194e-16
Ubb	4.09632e-20	0.261304	1	0.976	4.76075e-16
Hmox1	6.36397e-20	-0.347465	0.375	0.614	7.39621e-16
Adam8	8.41105e-20	-0.375067	0.223	0.473	9.77532e-16
Psme1	9.97368e-20	0.290627	0.771	0.653	1.15914e-15
Oasl2	1.81182e-19	0.305396	0.433	0.244	2.1057e-15
Adgre1	1.90528e-19	0.303918	0.92	0.822	2.21432e-15
Aif1	2.03626e-19	0.373983	0.656	0.508	2.36655e-15
Lrp1	3.07888e-19	-0.295383	0.444	0.675	3.57827e-15
Scd2	3.64455e-19	-0.302038	0.115	0.34	4.23569e-15
Gas7	3.81414e-19	0.329766	0.779	0.647	4.43279e-15
Btg2	5.92264e-19	0.268248	0.513	0.31	6.88329e-15
Emb	8.63016e-19	0.320707	0.679	0.532	1.003e-14
Mrc1	2.16997e-18	-0.297227	0.484	0.708	2.52194e-14
Gng12	3.36145e-18	-0.260637	0.461	0.694	3.90668e-14
Rnase4	8.85833e-18	-0.252107	0.209	0.451	1.02952e-13
Dab2	9.63208e-18	-0.314246	0.794	0.874	1.11944e-13
Nrp2	1.60977e-17	-0.267379	0.395	0.634	1.87088e-13
Ifi204	2.11813e-17	0.290669	0.387	0.212	2.4617e-13
Mt2	3.19206e-17	-0.277432	0.143	0.361	3.70981e-13
Napsa	3.89729e-17	0.284002	0.404	0.231	4.52943e-13
P2ry6	4.40741e-17	0.272562	0.862	0.78	5.12229e-13
Pgam1	5.30665e-17	-0.27106	0.633	0.787	6.16739e-13
Slfn2	3.1593e-16	0.346984	0.673	0.529	3.67174e-12
Junb	5.79571e-16	0.337757	0.665	0.547	6.73578e-12
Ltc4s	2.66287e-15	-0.293035	0.244	0.458	3.09479e-11
Rtp4	4.74074e-15	0.342489	0.582	0.426	5.50969e-11
Fdps	1.30645e-14	-0.282132	0.275	0.473	1.51836e-10
Plek	1.40038e-14	-0.269467	0.281	0.48	1.62752e-10
Slc40a1	1.6017e-14	-0.271553	0.292	0.506	1.86149e-10
Serp1	2.31791e-14	0.28632	0.905	0.826	2.69387e-10
Ms4a6b	2.71234e-14	0.294833	0.605	0.464	3.15228e-10
Gm2a	3.02738e-14	0.302324	0.719	0.618	3.51842e-10
Ccl6	3.6136e-14	0.361087	0.668	0.513	4.19972e-10
Arl5c	3.84169e-14	0.273154	0.375	0.221	4.46481e-10
Rassf4	4.31785e-14	0.268577	0.774	0.695	5.0182e-10
Tgfbi	4.71e-14	0.310798	0.668	0.525	5.47396e-10
Cd81	7.50552e-14	-0.255099	0.59	0.763	8.72291e-10
Hpgd	2.21864e-13	0.273011	0.35	0.203	2.5785e-09
Lsp1	2.27192e-13	0.51746	0.564	0.456	2.64042e-09
Zfp36l1	3.33437e-13	0.291165	0.745	0.642	3.87521e-09
Bcl2a1b	5.7998e-13	-0.264328	0.235	0.435	6.74052e-09
Irf7	6.9148e-13	0.395329	0.307	0.173	8.03638e-09
Macroh2a1	1.32474e-12	0.283684	0.734	0.639	1.53962e-08
Cnrip1	1.89954e-12	-0.3138	0.143	0.311	2.20764e-08
Npy	3.14555e-12	-0.30033	0.106	0.276	3.65576e-08
Ms4a7	5.99063e-12	0.255981	0.931	0.892	6.96231e-08
Crip1	1.18272e-11	0.285976	0.994	0.983	1.37456e-07
S100a11	1.72583e-11	0.358581	0.699	0.609	2.00577e-07
Ccl2	7.4557e-10	-0.314767	0.269	0.436	8.66501e-06
Ccl7	7.80383e-08	-0.259397	0.086	0.204	0.000906961
Apoe	2.2526e-07	0.454339	0.928	0.895	0.00261798
Hist1h2ap	0.0119187	-0.291934	0.579	0.639	1

### Sheet: C
	p_val	avg_logFC	pct.1	pct.2	p_val_adj
Rsad2	0	1.95958	0.761	0.089	0
Ifit1	0	1.77799	0.797	0.112	0
Cxcl10	0	1.73259	0.385	0.016	0
Ifit3	0	1.45102	0.821	0.069	0
Ifit2	0	1.19829	0.715	0.046	0
Cmpk2	0	1.07872	0.582	0.053	0
Ifit3b	0	0.795889	0.509	0.02	0
Gbp2	0	0.772374	0.5	0.027	0
Ifi211	0	0.741083	0.615	0.061	0
Ms4a4c	0	0.658405	0.364	0.021	0
Ifi209	0	0.634655	0.53	0.037	0
Ifit1bl1	0	0.537602	0.255	0.001	0
Mx1	0	0.526728	0.361	0.01	0
Ifi206	0	0.369037	0.306	0.012	0
Iigp1	0	0.346935	0.233	0.002	0
Gbp5	0	0.312687	0.27	0.008	0
Ifi47	6.14275e-297	0.833019	0.691	0.092	7.1391e-293
Isg15	1.42628e-277	1.62515	0.885	0.195	1.65763e-273
Irf7	1.84401e-268	1.47807	0.824	0.162	2.1431e-264
Zbp1	4.32346e-258	0.841206	0.627	0.086	5.02472e-254
Ifi44	1.01447e-257	0.306197	0.236	0.009	1.17901e-253
Ifi204	5.53247e-223	1.01803	0.845	0.202	6.42984e-219
Isg20	1.56392e-220	0.554377	0.403	0.038	1.81759e-216
Usp18	2.79223e-214	0.540388	0.455	0.051	3.24513e-210
Phf11b	4.12513e-200	0.716589	0.506	0.07	4.79423e-196
Gbp3	2.08119e-192	0.337401	0.264	0.018	2.41876e-188
Fcgr1	8.29227e-166	1.11312	0.812	0.26	9.63728e-162
Fgl2	1.43225e-151	0.334881	0.218	0.015	1.66456e-147
AW112010	6.46551e-146	1.04877	0.464	0.079	7.51421e-142
Slfn5	1.60912e-145	0.971877	0.803	0.282	1.87012e-141
Ifi203	1.20926e-141	0.835673	0.73	0.218	1.40541e-137
Gbp7	4.56084e-139	0.482408	0.433	0.07	5.30061e-135
Oasl2	1.48092e-138	0.826839	0.755	0.237	1.72113e-134
Mndal	4.25736e-136	0.949508	0.794	0.286	4.9479e-132
Stat1	6.55872e-136	0.756936	0.712	0.207	7.62254e-132
Ddx60	1.73233e-135	0.399924	0.364	0.05	2.01332e-131
Rtp4	5.57761e-133	0.923367	0.915	0.419	6.4823e-129
Herc6	4.82908e-132	0.464782	0.448	0.078	5.61236e-128
Phf11d	1.07335e-129	0.503224	0.37	0.054	1.24744e-125
Ly6a	1.27175e-119	0.706672	0.245	0.025	1.47802e-115
Igtp	7.78581e-117	0.389053	0.361	0.057	9.04867e-113
Ccl5	4.2345e-107	1.50573	0.124	0.007	4.92134e-103
Ly6e	4.25345e-106	1.00169	0.985	0.77	4.94336e-102
Slfn2	6.21435e-105	0.883446	0.891	0.525	7.22232e-101
Rnf213	5.22788e-102	0.665449	0.761	0.302	6.07584e-98
Oas3	8.27118e-100	0.557509	0.545	0.146	9.61277e-96
Samhd1	3.22305e-96	0.76655	0.833	0.426	3.74583e-92
Ms4a6c	3.67341e-91	0.779291	0.973	0.756	4.26924e-87
Irgm1	6.0246e-91	0.43976	0.455	0.108	7.00179e-87
Trafd1	1.09165e-90	0.666442	0.73	0.309	1.26871e-86
Parp14	5.46358e-87	0.687009	0.658	0.245	6.34977e-83
Trim30a	5.31469e-86	0.662196	0.773	0.355	6.17673e-82
Ms4a6b	1.09601e-85	0.734835	0.842	0.459	1.27379e-81
Tor3a	1.20433e-84	0.521733	0.606	0.202	1.39967e-80
Ifitm3	1.52646e-84	0.575737	1	0.999	1.77405e-80
Xaf1	1.02869e-83	0.491009	0.548	0.165	1.19554e-79
Dtx3l	5.02791e-83	0.574113	0.618	0.215	5.84343e-79
Bst2	6.031e-81	0.706278	0.979	0.903	7.00923e-77
Ube2l6	2.63332e-75	0.551876	0.6	0.217	3.06045e-71
Stat2	6.86215e-73	0.418708	0.5	0.152	7.97519e-69
Sp110	1.30749e-72	0.546442	0.661	0.27	1.51957e-68
Tpst1	1.90176e-71	0.406604	0.43	0.117	2.21022e-67
Sp100	2.35975e-70	0.555091	0.679	0.299	2.74251e-66
Ccl12	8.87433e-70	1.03752	0.294	0.06	1.03138e-65
Dhx58	1.06186e-69	0.311404	0.355	0.082	1.23409e-65
Znfx1	1.67873e-65	0.530384	0.624	0.261	1.95102e-61
Ddx58	1.73588e-65	0.420018	0.47	0.146	2.01744e-61
Ifi207	8.22061e-65	0.59317	0.727	0.369	9.554e-61
Pnp	3.79132e-64	0.662018	0.745	0.403	4.40627e-60
Ifi35	9.43078e-64	0.471208	0.5	0.171	1.09605e-59
Fcgr4	6.95345e-63	0.506932	0.455	0.145	8.0813e-59
Slfn9	2.86291e-62	0.313233	0.348	0.085	3.32728e-58
Samd9l	3.25342e-62	0.373468	0.445	0.134	3.78113e-58
Calhm6	3.81256e-59	0.358282	0.294	0.067	4.43095e-55
Trim30d	3.18749e-58	0.310579	0.358	0.095	3.70451e-54
Oas1a	3.86694e-58	0.427662	0.524	0.19	4.49415e-54
Slfn8	5.77516e-56	0.351416	0.385	0.113	6.71189e-52
Cd52	5.92678e-56	0.544257	0.997	0.984	6.8881e-52
H2-T22	2.77445e-54	0.60961	0.748	0.439	3.22446e-50
Lst1	3.43565e-53	0.592724	0.97	0.844	3.99292e-49
B2m	7.98699e-53	0.445413	1	1	9.28248e-49
Tap1	1.32927e-52	0.369356	0.424	0.14	1.54487e-48
Epsti1	5.58716e-52	0.538345	0.621	0.304	6.4934e-48
Ifih1	6.14486e-52	0.262432	0.291	0.071	7.14156e-48
Parp12	1.32693e-50	0.315455	0.394	0.124	1.54216e-46
Psmb8	6.29849e-50	0.576467	0.855	0.647	7.3201e-46
Nt5c3	1.2146e-49	0.406233	0.415	0.142	1.4116e-45
March5	1.04323e-48	0.610102	0.745	0.48	1.21244e-44
Cd47	1.75576e-47	0.465041	0.921	0.725	2.04055e-43
Rps2	3.00529e-47	-0.278936	1	1	3.49275e-43
Ly86	6.24203e-46	0.530599	0.77	0.513	7.25449e-42
Il15	2.04543e-44	0.340771	0.436	0.161	2.3772e-40
Mt1	2.5912e-44	-0.454939	0.976	0.993	3.0115e-40
Tmem176b	7.07002e-44	0.620216	0.515	0.222	8.21678e-40
Themis2	2.88629e-43	0.366454	0.382	0.133	3.35445e-39
Psmb9	7.57863e-43	0.459407	0.576	0.285	8.80789e-39
Sp140	1.038e-42	0.444381	0.579	0.286	1.20637e-38
Cybb	6.47173e-41	0.451415	0.936	0.815	7.52144e-37
Apobec3	8.46837e-41	0.443613	0.564	0.276	9.84194e-37
Itm2b	3.84561e-40	0.411701	1	0.998	4.46937e-36
Lgals3bp	3.87793e-39	0.433001	0.797	0.53	4.50694e-35
Ifitm2	1.3179e-38	0.408019	0.994	0.973	1.53166e-34
Psmb10	1.94873e-38	0.515608	0.597	0.326	2.26481e-34
Ifi27l2a	4.59924e-38	0.77071	0.927	0.825	5.34523e-34
Dck	2.18053e-37	0.411038	0.53	0.252	2.53421e-33
Lgals9	3.7418e-37	0.45381	0.652	0.392	4.34872e-33
Aif1	4.53567e-37	0.530883	0.752	0.506	5.27135e-33
Tspo	6.4632e-37	0.499632	0.888	0.739	7.51153e-33
Tapbp	9.81692e-37	0.437742	0.797	0.565	1.14092e-32
Ms4a7	1.101e-36	0.470714	0.973	0.891	1.27958e-32
Chmp4b	3.63265e-36	0.360932	0.973	0.945	4.22187e-32
Ogfr	2.00205e-35	0.357241	0.576	0.297	2.32679e-31
H2-K1	4.41849e-35	0.386959	0.976	0.927	5.13517e-31
Ms4a6d	2.66961e-32	0.438075	0.679	0.417	3.10262e-28
Zup1	1.64963e-31	0.325045	0.394	0.168	1.9172e-27
Psme1	1.71384e-31	0.407482	0.815	0.652	1.99182e-27
Daxx	3.98793e-31	0.299615	0.379	0.158	4.63478e-27
C1qc	6.9787e-31	0.320057	1	0.99	8.11065e-27
Psme2	2.79309e-30	0.468433	0.809	0.66	3.24613e-26
C3ar1	6.04812e-30	0.429214	0.848	0.702	7.02912e-26
Capza2	9.98531e-30	0.418493	0.809	0.652	1.16049e-25
Etnk1	1.03021e-29	0.296802	0.439	0.202	1.19731e-25
Mitd1	1.38161e-29	0.372893	0.421	0.197	1.6057e-25
Ighm	1.75629e-29	0.449538	0.597	0.337	2.04116e-25
Tor1aip1	5.71546e-28	0.363517	0.648	0.411	6.64251e-24
Pltp	7.38316e-27	0.457785	0.682	0.459	8.58071e-23
Eif2ak2	1.62535e-26	0.30295	0.379	0.17	1.88898e-22
Lyz2	1.66733e-26	0.285254	1	1	1.93777e-22
Gm21188	2.84802e-25	0.284728	0.415	0.195	3.30997e-21
Tmem176a	5.58274e-25	0.289271	0.279	0.104	6.48826e-21
Ybx1	1.95181e-24	-0.262156	1	1	2.26839e-20
Unc93b1	2.05707e-24	0.308866	0.924	0.826	2.39073e-20
Ctss	3.35356e-24	0.296322	1	0.978	3.89751e-20
Cst3	6.43381e-24	0.321901	1	0.998	7.47737e-20
Card19	3.91345e-23	-0.290972	0.873	0.958	4.54821e-19
C1qb	4.53293e-23	0.263891	1	0.994	5.26818e-19
Apoe	6.27227e-23	0.55988	0.967	0.894	7.28963e-19
Ubc	9.94171e-23	0.369368	0.936	0.882	1.15543e-18
Sat1	2.03303e-22	0.317511	0.991	0.939	2.36279e-18
Sdc3	2.2121e-22	0.324566	0.63	0.421	2.5709e-18
Vim	1.2441e-21	-0.362179	0.97	0.983	1.44589e-17
Dek	2.1398e-21	0.323636	0.685	0.475	2.48688e-17
Evi2a	2.61697e-21	0.319721	0.764	0.636	3.04144e-17
Marcks	3.61896e-21	0.340832	0.909	0.846	4.20596e-17
Clec4a1	1.41346e-20	0.355455	0.573	0.366	1.64273e-16
H2-D1	4.79737e-20	0.257233	1	0.997	5.5755e-16
Ctsc	4.92142e-20	0.366375	0.703	0.535	5.71968e-16
Sap30	2.2068e-19	0.275761	0.452	0.253	2.56475e-15
Tent5a	3.28788e-19	0.331875	0.555	0.36	3.82117e-15
Pttg1	3.36574e-19	0.256342	0.403	0.216	3.91166e-15
Limd2	4.81624e-18	0.278389	0.915	0.831	5.59744e-14
Shisa5	1.22043e-17	0.293839	0.77	0.656	1.41838e-13
C1qa	2.68875e-17	0.413582	0.903	0.841	3.12487e-13
Tor1aip2	6.26079e-17	0.266002	0.467	0.293	7.27629e-13
Slc40a1	8.92917e-17	-0.343284	0.279	0.506	1.03775e-12
Actr3	1.15699e-16	0.29049	0.836	0.726	1.34465e-12
Cd72	1.46395e-16	0.39534	0.521	0.347	1.7014e-12
Ifitm6	1.7251e-16	0.28022	0.609	0.414	2.00491e-12
Ehd4	3.79927e-16	0.253724	0.812	0.686	4.41551e-12
Vat1	4.28715e-16	-0.27311	0.57	0.764	4.98253e-12
Irf8	4.79479e-16	0.312684	0.724	0.603	5.57251e-12
Fndc3a	3.42247e-15	0.299634	0.479	0.312	3.97759e-11
Mcl1	1.70261e-14	0.275213	0.833	0.747	1.97878e-10
Max	2.56154e-14	0.2742	0.521	0.373	2.97703e-10
Hmgn1	3.4054e-14	-0.264539	0.458	0.658	3.95775e-10
Eea1	4.97115e-14	-0.256947	0.433	0.632	5.77747e-10
Prdx5	1.38025e-13	0.299068	0.924	0.849	1.60413e-09
Gclm	2.8704e-13	-0.28161	0.373	0.563	3.33598e-09
Gas6	3.96748e-13	-0.278348	0.927	0.946	4.61101e-09
Tmem243	1.12849e-12	0.261313	0.548	0.396	1.31153e-08
Adgre1	3.12882e-12	0.250161	0.879	0.823	3.63632e-08
Cdkn1a	5.76523e-11	0.363769	0.515	0.375	6.70035e-07
Rgs2	2.7384e-10	0.250567	0.597	0.463	3.18257e-06
Adam8	4.45156e-10	-0.286959	0.309	0.47	5.1736e-06
Cd74	4.52234e-10	0.283389	0.221	0.113	5.25587e-06
Cnrip1	5.88488e-10	-0.254105	0.155	0.31	6.8394e-06
Pim1	1.59242e-08	0.288843	0.618	0.512	0.000185071
Spp1	4.15194e-08	-0.338173	0.991	0.988	0.000482538
Marcksl1	9.23363e-08	0.27413	0.776	0.708	0.00107313
Ccl4	1.27715e-05	0.435029	0.548	0.476	0.14843
Hist1h2ap	0.00121963	-0.338943	0.576	0.639	1
