## Supplementary material for "The Human Mitochondrial Genome Encodes for an Interferon-Responsive Host Defense Peptide": Table S4

### Sheet: A
Table S4
	Tab	Description
	A	Index
	B	Cluster 5 (GO, Biological Processes, FDR <5%)
	C	Cluster 6 (GO, Biological Processes, FDR <5%)
	Gene Ontology (GO) analysis of Biological Processes enriched in genes upregulated in clusters 5 and 6 of MOTS-c-programmed BMDMs from young and old mice of both sexes.

### Sheet: B
ONTOLOGY	ID	Description	GeneRatio	BgRatio	pvalue	p.adjust	qvalue	geneID	Count
BP	GO:0019882	antigen processing and presentation	14/75	73/10566	6.12495e-17	1.07187e-13	8.71677e-14	Cd74/H2-Aa/H2-Eb1/H2-Ab1/H2-DMa/H2-DMb1/Ighm/Ctss/B2m/Unc93b1/Psmb8/Clec4a2/H2-D1/Psme1	14
BP	GO:0019884	antigen processing and presentation of exogenous antigen	10/75	28/10566	2.06616e-15	1.80789e-12	1.47024e-12	Cd74/H2-Aa/H2-Eb1/H2-Ab1/H2-DMa/H2-DMb1/B2m/Unc93b1/Clec4a2/Psme1	10
BP	GO:0048002	antigen processing and presentation of peptide antigen	11/75	43/10566	5.16109e-15	3.01063e-12	2.44835e-12	Cd74/H2-Aa/H2-Eb1/H2-Ab1/H2-DMa/H2-DMb1/Ctss/B2m/Unc93b1/Clec4a2/H2-D1	11
BP	GO:0002478	antigen processing and presentation of exogenous peptide antigen	9/75	23/10566	2.10393e-14	9.2047e-12	7.48557e-12	Cd74/H2-Aa/H2-Eb1/H2-Ab1/H2-DMa/H2-DMb1/B2m/Unc93b1/Clec4a2	9
BP	GO:0019886	antigen processing and presentation of exogenous peptide antigen via MHC class II	7/75	12/10566	5.24925e-13	1.83724e-10	1.4941e-10	Cd74/H2-Aa/H2-Eb1/H2-Ab1/H2-DMa/H2-DMb1/Unc93b1	7
BP	GO:0002495	antigen processing and presentation of peptide antigen via MHC class II	7/75	16/10566	7.41279e-12	2.16206e-09	1.75826e-09	Cd74/H2-Aa/H2-Eb1/H2-Ab1/H2-DMa/H2-DMb1/Unc93b1	7
BP	GO:0002504	antigen processing and presentation of peptide or polysaccharide antigen via MHC class II	7/75	17/10566	1.25307e-11	3.13269e-09	2.5476e-09	Cd74/H2-Aa/H2-Eb1/H2-Ab1/H2-DMa/H2-DMb1/Unc93b1	7
BP	GO:0002250	adaptive immune response	15/75	257/10566	2.5429e-10	5.56259e-08	4.52368e-08	Cd74/H2-Aa/H2-Eb1/H2-Ab1/H2-DMa/Ccr2/H2-DMb1/Ctsh/Ighm/B2m/Unc93b1/Clec4a2/H2-D1/Adgre1/Irf7	15
BP	GO:0045087	innate immune response	19/75	466/10566	3.54306e-10	6.88928e-08	5.60259e-08	Cd74/H2-Aa/H2-Eb1/H2-Ab1/Ciita/Axl/Ighm/Unc93b1/Ly86/Coro1a/Ifitm2/Cybb/Clec4a2/Ifitm3/Oasl2/Ifi204/Ccl6/Irf7/Apoe	19
BP	GO:0002449	lymphocyte mediated immunity	10/75	172/10566	3.34683e-07	5.85695e-05	4.76306e-05	Cd74/H2-Ab1/H2-DMa/Ccr2/Ctsh/Ighm/B2m/Coro1a/H2-D1/Irf7	10
BP	GO:0002252	immune effector process	15/75	486/10566	1.25237e-06	0.000199241	0.000162029	Cd74/H2-Ab1/H2-DMa/Ccr2/Ctsh/Ighm/B2m/Unc93b1/Coro1a/Ifitm2/H2-D1/Ifitm3/Oasl2/Rtp4/Irf7	15
BP	GO:0002521	leukocyte differentiation	13/75	376/10566	2.04018e-06	0.000297526	0.000241958	Cd74/H2-Aa/H2-Ab1/H2-DMa/Ccr2/Tmem176b/Tmem176a/Axl/Ighm/B2m/Trf/Junb/Zfp36l1	13
BP	GO:0002443	leukocyte mediated immunity	10/75	230/10566	4.71938e-06	0.000635301	0.000516648	Cd74/H2-Ab1/H2-DMa/Ccr2/Ctsh/Ighm/B2m/Coro1a/H2-D1/Irf7	10
BP	GO:0051251	positive regulation of lymphocyte activation	9/75	184/10566	5.65626e-06	0.000704224	0.000572698	Cd74/H2-Aa/H2-Ab1/H2-DMa/Ccr2/Axl/Ighm/Coro1a/Aif1	9
BP	GO:0034341	response to interferon-gamma	7/75	99/10566	6.0362e-06	0.000704224	0.000572698	H2-Aa/H2-Eb1/H2-Ab1/Ciita/Ifitm2/Ifitm3/Ccl6	7
BP	GO:0002460	adaptive immune response based on somatic recombination of immune receptors built from immunoglobulin superfamily domains	9/75	192/10566	7.99551e-06	0.000874509	0.000711179	Cd74/H2-Ab1/H2-DMa/Ccr2/Ctsh/Ighm/B2m/H2-D1/Irf7	9
BP	GO:0035455	response to interferon-alpha	4/75	21/10566	1.27895e-05	0.00131656	0.00107067	Axl/Ifitm2/Ifitm3/Ifi204	4
BP	GO:0002696	positive regulation of leukocyte activation	9/75	215/10566	1.98352e-05	0.00192842	0.00156825	Cd74/H2-Aa/H2-Ab1/H2-DMa/Ccr2/Axl/Ighm/Coro1a/Aif1	9
BP	GO:0050867	positive regulation of cell activation	9/75	223/10566	2.64983e-05	0.00244063	0.0019848	Cd74/H2-Aa/H2-Ab1/H2-DMa/Ccr2/Axl/Ighm/Coro1a/Aif1	9
BP	GO:0051249	regulation of lymphocyte activation	10/75	285/10566	3.06668e-05	0.00260326	0.00211705	Cd74/H2-Aa/H2-Ab1/H2-DMa/Ccr2/Axl/Ighm/Coro1a/Aif1/Zfp36l1	10
BP	GO:0050870	positive regulation of T cell activation	7/75	128/10566	3.25407e-05	0.00260326	0.00211705	Cd74/H2-Aa/H2-Ab1/H2-DMa/Ccr2/Coro1a/Aif1	7
BP	GO:0002821	positive regulation of adaptive immune response	6/75	87/10566	3.34556e-05	0.00260326	0.00211705	Cd74/H2-Ab1/H2-DMa/Ccr2/B2m/H2-D1	6
BP	GO:0002819	regulation of adaptive immune response	7/75	129/10566	3.42142e-05	0.00260326	0.00211705	Cd74/H2-Ab1/H2-DMa/Ccr2/B2m/H2-D1/Irf7	7
BP	GO:0050776	regulation of immune response	13/75	494/10566	3.85203e-05	0.00280877	0.00228419	Cd74/H2-Ab1/H2-DMa/Ccr2/Ctsh/Ighm/B2m/Unc93b1/H2-D1/Fyb/Ifi204/Irf7/Apoe	13
BP	GO:0050865	regulation of cell activation	11/75	367/10566	5.08652e-05	0.00356057	0.00289557	Cd74/H2-Aa/H2-Ab1/H2-DMa/Ccr2/Axl/Ighm/Coro1a/Aif1/Zfp36l1/Apoe	11
BP	GO:1903039	positive regulation of leukocyte cell-cell adhesion	7/75	139/10566	5.52001e-05	0.00371539	0.00302148	Cd74/H2-Aa/H2-Ab1/H2-DMa/Ccr2/Coro1a/Aif1	7
BP	GO:0050670	regulation of lymphocyte proliferation	7/75	144/10566	6.90997e-05	0.00447869	0.00364222	Cd74/H2-Aa/H2-Ab1/Ccr2/Ighm/Coro1a/Aif1	7
BP	GO:0032944	regulation of mononuclear cell proliferation	7/75	146/10566	7.54058e-05	0.00469107	0.00381493	Cd74/H2-Aa/H2-Ab1/Ccr2/Ighm/Coro1a/Aif1	7
BP	GO:0030098	lymphocyte differentiation	9/75	256/10566	7.77378e-05	0.00469107	0.00381493	Cd74/H2-Aa/H2-Ab1/H2-DMa/Ccr2/Axl/Ighm/B2m/Zfp36l1	9
BP	GO:0042110	T cell activation	10/75	320/10566	8.15166e-05	0.00475514	0.00386703	Cd74/H2-Aa/H2-Ab1/H2-DMa/Ccr2/B2m/Coro1a/Clec4a2/Aif1/Zfp36l1	10
BP	GO:1902105	regulation of leukocyte differentiation	8/75	202/10566	8.74711e-05	0.00493788	0.00401565	Cd74/H2-Aa/H2-DMa/Ccr2/Tmem176b/Tmem176a/Axl/Zfp36l1	8
BP	GO:0050778	positive regulation of immune response	11/75	394/10566	9.63273e-05	0.0051272	0.00416961	Cd74/H2-Ab1/H2-DMa/Ccr2/Ighm/B2m/Unc93b1/H2-D1/Fyb/Ifi204/Irf7	11
BP	GO:0070663	regulation of leukocyte proliferation	7/75	152/10566	9.72041e-05	0.0051272	0.00416961	Cd74/H2-Aa/H2-Ab1/Ccr2/Ighm/Coro1a/Aif1	7
BP	GO:0046649	lymphocyte activation	12/75	467/10566	9.96141e-05	0.0051272	0.00416961	Cd74/H2-Aa/H2-Ab1/H2-DMa/Ccr2/Axl/Ighm/B2m/Coro1a/Clec4a2/Aif1/Zfp36l1	12
BP	GO:0007159	leukocyte cell-cell adhesion	8/75	207/10566	0.000103755	0.00512937	0.00417138	Cd74/H2-Aa/H2-Ab1/H2-DMa/Ccr2/Itgb7/Coro1a/Aif1	8
BP	GO:0006909	phagocytosis	7/75	154/10566	0.000105519	0.00512937	0.00417138	Ccr2/Axl/Ighm/Coro1a/Pld4/Aif1/P2ry6	7
BP	GO:0022409	positive regulation of cell-cell adhesion	7/75	158/10566	0.000123888	0.00585959	0.00476521	Cd74/H2-Aa/H2-Ab1/H2-DMa/Ccr2/Coro1a/Aif1	7
BP	GO:0071345	cellular response to cytokine stimulus	12/75	488/10566	0.000150913	0.00678651	0.00551901	Cd74/H2-Ab1/Ccr2/Axl/Coro1a/Ifitm2/Ifitm3/Ifi204/Ccl6/Lsp1/Zfp36l1/Irf7	12
BP	GO:0002694	regulation of leukocyte activation	10/75	345/10566	0.000151664	0.00678651	0.00551901	Cd74/H2-Aa/H2-Ab1/H2-DMa/Ccr2/Axl/Ighm/Coro1a/Aif1/Zfp36l1	10
BP	GO:1903706	regulation of hemopoiesis	9/75	281/10566	0.000158052	0.00678651	0.00551901	Cd74/H2-Aa/H2-DMa/Ccr2/Tmem176b/Tmem176a/Axl/B2m/Zfp36l1	9
BP	GO:0009617	response to bacterium	10/75	347/10566	0.000158998	0.00678651	0.00551901	Ly6a/Axl/Cd52/Ighm/B2m/Ly86/Trf/Ifi204/Slfn2/Junb	10
BP	GO:1902107	positive regulation of leukocyte differentiation	6/75	117/10566	0.000175197	0.00729988	0.00593651	Cd74/H2-Aa/H2-DMa/Ccr2/Axl/Zfp36l1	6
BP	GO:0016064	immunoglobulin mediated immune response	5/75	77/10566	0.000208989	0.00844134	0.00686477	Cd74/H2-Ab1/H2-DMa/Ighm/Irf7	5
BP	GO:0006897	endocytosis	11/75	431/10566	0.000212239	0.00844134	0.00686477	Ccr2/Axl/Ighm/B2m/Trf/Coro1a/Pld4/Ifitm3/Aif1/P2ry6/Apoe	11
BP	GO:0045621	positive regulation of lymphocyte differentiation	5/75	78/10566	0.000222077	0.00863634	0.00702336	Cd74/H2-Aa/H2-DMa/Ccr2/Axl	5
BP	GO:0001894	tissue homeostasis	6/75	123/10566	0.000230188	0.00872517	0.00709559	Ccr2/Ctsh/Ctss/Trf/Coro1a/Napsa	6
BP	GO:0046718	viral entry into host cell	4/75	43/10566	0.000234333	0.00872517	0.00709559	Cd74/Axl/Ifitm2/Ifitm3	4
BP	GO:0098609	cell-cell adhesion	10/75	365/10566	0.00023961	0.00873578	0.00710423	Cd74/H2-Aa/H2-Ab1/H2-DMa/Ccr2/Itgb7/Coro1a/Aif1/Emb/Zfp36l1	10
BP	GO:0019724	B cell mediated immunity	5/75	80/10566	0.00025012	0.00893285	0.00726449	Cd74/H2-Ab1/H2-DMa/Ighm/Irf7	5
BP	GO:0045619	regulation of lymphocyte differentiation	6/75	126/10566	0.000262359	0.00901535	0.00733158	Cd74/H2-Aa/H2-DMa/Ccr2/Axl/Zfp36l1	6
BP	GO:0002824	positive regulation of adaptive immune response based on somatic recombination of immune receptors built from immunoglobulin superfamily domains	5/75	81/10566	0.000265112	0.00901535	0.00733158	H2-Ab1/H2-DMa/Ccr2/B2m/H2-D1	5
BP	GO:0070371	ERK1 and ERK2 cascade	7/75	179/10566	0.000267885	0.00901535	0.00733158	Cd74/Ctsh/Trf/P2ry6/Ccl6/Zfp36l1/Apoe	7
CC	GO:0042611	MHC protein complex	8/75	18/10757	1.57467e-13	2.61396e-11	2.20454e-11	Cd74/H2-Aa/H2-Eb1/H2-Ab1/H2-DMa/H2-DMb1/B2m/H2-D1	8
CC	GO:0009986	cell surface	18/75	384/10757	8.83647e-11	7.33427e-09	6.18553e-09	Cd74/H2-Aa/H2-Ab1/Ciita/H2-DMa/Ccr2/Itgb7/Ly6a/Axl/Ighm/Ctss/B2m/Trf/H2-D1/Ifitm3/Adgre1/Rtp4/Apoe	18
CC	GO:0098797	plasma membrane protein complex	12/75	210/10757	1.98569e-08	1.09875e-06	9.26657e-07	Cd74/H2-Aa/H2-Eb1/H2-Ab1/H2-DMa/Itgb7/H2-DMb1/Ighm/B2m/Trf/Cybb/H2-D1	12
CC	GO:0009897	external side of plasma membrane	11/75	177/10757	3.44755e-08	1.43073e-06	1.20664e-06	Cd74/H2-Aa/H2-Ab1/Ccr2/Ly6a/Ighm/B2m/Trf/H2-D1/Adgre1/Apoe	11
CC	GO:0005615	extracellular space	16/75	450/10757	5.92049e-08	1.9656e-06	1.65774e-06	Pltp/Axl/Ctsh/Ighm/Ctss/B2m/Cst3/Itm2b/Trf/H2-D1/Klk1b11/Napsa/Ccl6/Tgfbi/Hpgd/Apoe	16
CC	GO:0005764	lysosome	13/75	335/10757	4.55512e-07	1.11756e-05	9.4252e-06	Cd74/H2-Aa/H2-Eb1/H2-DMa/H2-DMb1/Ctsh/Ctss/Unc93b1/Cst3/Ifitm3/Napsa/Gm2a/Apoe	13
CC	GO:0000323	lytic vacuole	13/75	336/10757	4.7126e-07	1.11756e-05	9.4252e-06	Cd74/H2-Aa/H2-Eb1/H2-DMa/H2-DMb1/Ctsh/Ctss/Unc93b1/Cst3/Ifitm3/Napsa/Gm2a/Apoe	13
CC	GO:0005773	vacuole	13/75	405/10757	3.81178e-06	7.90945e-05	6.67062e-05	Cd74/H2-Aa/H2-Eb1/H2-DMa/H2-DMb1/Ctsh/Ctss/Unc93b1/Cst3/Ifitm3/Napsa/Gm2a/Apoe	13
CC	GO:0098552	side of membrane	11/75	294/10757	5.44774e-06	0.00010048	8.47425e-05	Cd74/H2-Aa/H2-Ab1/Ccr2/Ly6a/Ighm/B2m/Trf/H2-D1/Adgre1/Apoe	11
CC	GO:0005770	late endosome	8/75	159/10757	1.39183e-05	0.000231044	0.000194857	Cd74/H2-Eb1/H2-Ab1/H2-DMa/Ctss/Cst3/Trf/Apoe	8
CC	GO:0005771	multivesicular body	4/75	25/10757	2.46765e-05	0.000372392	0.000314065	Cd74/H2-Ab1/H2-DMa/Cst3	4
CC	GO:0043235	receptor complex	6/75	151/10757	0.00062847	0.00869383	0.00733214	Cd74/Itgb7/Axl/Ighm/B2m/Trf	6
MF	GO:0004888	transmembrane signaling receptor activity	9/70	205/10473	8.19126e-06	0.000914292	0.00082823	Cd74/Ccr2/Axl/Gpr141/Ctsh/Ighm/Adgre1/P2ry6/Hpgd	9
MF	GO:0033218	amide binding	9/70	214/10473	1.15854e-05	0.000914292	0.00082823	Cd74/H2-Aa/H2-Ab1/Pltp/Cst3/Itm2b/H2-D1/Crip1/Apoe	9
MF	GO:0042277	peptide binding	8/70	165/10473	1.31869e-05	0.000914292	0.00082823	Cd74/H2-Aa/H2-Ab1/Cst3/Itm2b/H2-D1/Crip1/Apoe	8
MF	GO:0038023	signaling receptor activity	10/70	291/10473	2.13407e-05	0.00110971	0.00100526	Cd74/Ccr2/Itgb7/Axl/Gpr141/Ctsh/Ighm/Adgre1/P2ry6/Hpgd	10
MF	GO:0003823	antigen binding	4/70	31/10473	5.02502e-05	0.00209041	0.00189364	H2-Aa/H2-Ab1/Ighm/H2-D1	4
MF	GO:0060089	molecular transducer activity	10/70	331/10473	6.38302e-05	0.00221278	0.00200449	Cd74/Ccr2/Itgb7/Axl/Gpr141/Ctsh/Ighm/Adgre1/P2ry6/Hpgd	10
MF	GO:0001540	amyloid-beta binding	4/70	37/10473	0.000102336	0.00304084	0.0027546	Cd74/Cst3/Itm2b/Apoe	4
MF	GO:0042605	peptide antigen binding	3/70	16/10473	0.000150464	0.00391207	0.00354383	H2-Aa/H2-Ab1/H2-D1	3
MF	GO:0004930	G protein-coupled receptor activity	5/70	82/10473	0.000211374	0.00488509	0.00442526	Ccr2/Gpr141/Adgre1/P2ry6/Hpgd	5

### Sheet: C
ONTOLOGY	ID	Description	GeneRatio	BgRatio	pvalue	p.adjust	qvalue	geneID	Count
BP	GO:0045087	innate immune response	59/160	466/10566	1.88433e-39	4.33397e-36	3.6933e-36	Rsad2/Ifit1/Ifit3/Ifit2/Gbp2/Ifi211/Ifi209/Mx1/Iigp1/Gbp5/Isg15/Irf7/Zbp1/Ifi204/Isg20/Gbp3/Fcgr1/Ifi203/Gbp7/Oasl2/Mndal/Stat1/Ddx60/Herc6/Ccl5/Oas3/Samhd1/Irgm1/Trafd1/Parp14/Trim30a/Ifitm3/Dtx3l/Bst2/Stat2/Sp110/Ccl12/Dhx58/Ddx58/Tap1/Ifih1/Cd47/Ly86/Cybb/Apobec3/Ifitm2/Lgals9/C1qc/Ighm/Eif2ak2/Unc93b1/C1qb/Apoe/C1qa/Actr3/Ifitm6/Irf8/Cd74/Ccl4	59
BP	GO:0098542	defense response to other organism	48/160	297/10566	9.62328e-37	1.10668e-33	9.43082e-34	Rsad2/Ifit1/Cxcl10/Ifit3/Ifit2/Ifit3b/Gbp2/Ifit1bl1/Mx1/Iigp1/Isg15/Irf7/Zbp1/Isg20/Gbp3/Fcgr1/Fgl2/Gbp7/Oasl2/Stat1/Ddx60/Rtp4/Ccl5/Oas3/Samhd1/Trim30a/Ifitm3/Dtx3l/Bst2/Stat2/Dhx58/Ddx58/Slfn9/Oas1a/Slfn8/Ifih1/Nt5c3/Il15/Apobec3/Ifitm2/Lgals9/H2-K1/Ighm/Eif2ak2/Lyz2/Unc93b1/Ifitm6/Irf8	48
BP	GO:0051607	defense response to virus	38/160	169/10566	1.35973e-34	1.04246e-31	8.88359e-32	Rsad2/Ifit1/Cxcl10/Ifit3/Ifit2/Ifit3b/Ifit1bl1/Mx1/Isg15/Irf7/Zbp1/Isg20/Fgl2/Oasl2/Stat1/Ddx60/Rtp4/Ccl5/Oas3/Samhd1/Trim30a/Ifitm3/Dtx3l/Bst2/Stat2/Dhx58/Ddx58/Slfn9/Oas1a/Slfn8/Ifih1/Nt5c3/Il15/Apobec3/Ifitm2/Eif2ak2/Unc93b1/Ifitm6	38
BP	GO:0009615	response to virus	40/160	201/10566	3.50273e-34	2.01407e-31	1.71634e-31	Rsad2/Ifit1/Cxcl10/Ifit3/Ifit2/Ifit3b/Ifit1bl1/Mx1/Isg15/Irf7/Zbp1/Isg20/Fgl2/Oasl2/Stat1/Ddx60/Rtp4/Ccl5/Oas3/Samhd1/Trim30a/Ifitm3/Dtx3l/Bst2/Stat2/Dhx58/Ddx58/Slfn9/Oas1a/Slfn8/Ifih1/Nt5c3/Il15/Apobec3/Ifitm2/Ifi27l2a/Lgals9/Eif2ak2/Unc93b1/Ifitm6	40
BP	GO:0002252	immune effector process	53/160	486/10566	8.53288e-32	3.92513e-29	3.34489e-29	Rsad2/Ifit1/Cxcl10/Ifit3/Ifit2/Ifit3b/Ifit1bl1/Mx1/Isg15/Irf7/Zbp1/Isg20/Fcgr1/Fgl2/Oasl2/Stat1/Ddx60/Rtp4/Ccl5/Oas3/Samhd1/Trim30a/Ifitm3/Dtx3l/Bst2/Stat2/Dhx58/Ddx58/Pnp/Slfn9/Oas1a/Slfn8/H2-T22/B2m/Tap1/Ifih1/Nt5c3/Cd47/Il15/Apobec3/Ifitm2/Lgals9/H2-K1/C1qc/Ighm/Eif2ak2/Unc93b1/C1qb/H2-D1/Ctsc/C1qa/Ifitm6/Cd74	53
BP	GO:0035456	response to interferon-beta	21/160	43/10566	1.25303e-27	4.80328e-25	4.09323e-25	Ifit1/Ifit3/Gbp2/Ifi211/Ifi209/Ifi206/Iigp1/Ifi47/Ifi204/Gbp3/Ifi203/Mndal/Stat1/Igtp/Irgm1/Ifitm3/Xaf1/Bst2/Ifi207/Ifitm2/Ifitm6	21
BP	GO:0009617	response to bacterium	39/160	347/10566	1.36493e-23	4.48476e-21	3.82179e-21	Ifit1/Cxcl10/Ifit3/Cmpk2/Gbp2/Ifi211/Iigp1/Gbp5/Isg15/Ifi44/Ifi204/Usp18/Gbp3/Fcgr1/Gbp7/Mndal/Stat1/Herc6/Ly6a/Ccl5/Slfn2/Irgm1/Trim30a/Sp110/Ccl12/Dhx58/Fcgr4/Cd52/B2m/Cd47/Ly86/Psmb9/Lgals9/H2-K1/Ighm/Eif2ak2/Lyz2/Tent5a/Irf8	39
BP	GO:0035458	cellular response to interferon-beta	16/160	34/10566	6.21723e-21	1.78745e-18	1.52322e-18	Ifit1/Ifit3/Gbp2/Ifi211/Ifi209/Ifi206/Iigp1/Ifi47/Ifi204/Gbp3/Ifi203/Mndal/Stat1/Igtp/Irgm1/Ifi207	16
BP	GO:0050776	regulation of immune response	38/160	494/10566	3.27232e-17	8.36259e-15	7.12638e-15	Rsad2/Ifi211/Ifi209/Gbp5/Irf7/Zbp1/Ifi204/Fcgr1/Fgl2/Ifi203/Mndal/Ddx60/Samhd1/Irgm1/Trafd1/Parp14/Trim30a/Dhx58/Ddx58/Pnp/H2-T22/B2m/Tap1/Ifih1/Cd47/Il15/Themis2/Lgals9/H2-K1/C1qc/C3ar1/Ighm/Unc93b1/C1qb/Apoe/H2-D1/C1qa/Cd74	38
BP	GO:0031347	regulation of defense response	34/160	418/10566	3.78781e-16	8.71196e-14	7.4241e-14	Rsad2/Ifi211/Ifi209/Gbp5/Irf7/Zbp1/Ifi204/Usp18/Fcgr1/Fgl2/Ifi203/Mndal/Stat1/Ddx60/Ccl5/Samhd1/Irgm1/Trafd1/Parp14/Trim30a/Dtx3l/Dhx58/Ddx58/Tap1/Ifih1/Cd47/Il15/Apobec3/Lgals9/Unc93b1/Ctss/Apoe/Ctsc/Cd74	34
BP	GO:0071345	cellular response to cytokine stimulus	36/160	488/10566	9.8357e-16	2.05655e-13	1.75254e-13	Ifit1/Cxcl10/Ifit3/Ifit2/Gbp2/Ifi211/Ifi209/Ifi206/Iigp1/Gbp5/Ifi47/Irf7/Zbp1/Ifi204/Gbp3/Ifi203/Gbp7/Mndal/Stat1/Igtp/Ccl5/Samhd1/Irgm1/Parp14/Ifitm3/Stat2/Ccl12/Ifi207/Cd47/Il15/Ifitm2/Actr3/Ifitm6/Irf8/Cd74/Ccl4	36
BP	GO:0050778	positive regulation of immune response	32/160	394/10566	3.35239e-15	6.42542e-13	5.47557e-13	Rsad2/Ifi211/Ifi209/Gbp5/Irf7/Zbp1/Ifi204/Fcgr1/Ifi203/Mndal/Ddx60/Irgm1/Trim30a/Dhx58/Ddx58/Pnp/H2-T22/B2m/Ifih1/Cd47/Il15/Themis2/Lgals9/H2-K1/C1qc/C3ar1/Ighm/Unc93b1/C1qb/H2-D1/C1qa/Cd74	32
BP	GO:0043900	regulation of multi-organism process	27/160	278/10566	8.09453e-15	1.43211e-12	1.22041e-12	Rsad2/Isg15/Isg20/Fgl2/Oasl2/Stat1/Ddx60/Ccl5/Oas3/Trim30a/Ifitm3/Dtx3l/Bst2/Dhx58/Ddx58/Oas1a/Ly86/Il15/Apobec3/Ifitm2/Lgals9/Chmp4b/Eif2ak2/Apoe/Ifitm6/Cd74/Ccl4	27
BP	GO:0019882	antigen processing and presentation	16/160	73/10566	8.97435e-15	1.47436e-12	1.25641e-12	Fcgr1/Fgl2/H2-T22/B2m/Tap1/Psmb8/Psmb9/Tapbp/H2-K1/Psme1/Psme2/Ighm/Unc93b1/Ctss/H2-D1/Cd74	16
BP	GO:0034341	response to interferon-gamma	17/160	99/10566	9.30571e-14	1.42688e-11	1.21595e-11	Gbp2/Gbp5/Gbp3/Gbp7/Stat1/Ccl5/Irgm1/Parp14/Ifitm3/Bst2/Ccl12/Cd47/Ifitm2/Actr3/Ifitm6/Irf8/Ccl4	17
BP	GO:0045071	negative regulation of viral genome replication	13/160	47/10566	1.21448e-13	1.74582e-11	1.48774e-11	Rsad2/Isg15/Isg20/Oasl2/Ccl5/Oas3/Ifitm3/Bst2/Oas1a/Apobec3/Ifitm2/Eif2ak2/Ifitm6	13
BP	GO:0045088	regulation of innate immune response	23/160	218/10566	1.64154e-13	2.22091e-11	1.8926e-11	Rsad2/Ifi211/Ifi209/Gbp5/Irf7/Zbp1/Ifi204/Ifi203/Mndal/Ddx60/Samhd1/Irgm1/Trafd1/Parp14/Trim30a/Dhx58/Ddx58/Tap1/Ifih1/Lgals9/Unc93b1/Apoe/Cd74	23
BP	GO:0048525	negative regulation of viral process	15/160	77/10566	4.0869e-13	5.22215e-11	4.45018e-11	Rsad2/Isg15/Isg20/Oasl2/Stat1/Ccl5/Oas3/Ifitm3/Bst2/Oas1a/Apobec3/Ifitm2/Eif2ak2/Ifitm6/Ccl4	15
BP	GO:0050792	regulation of viral process	19/160	150/10566	9.1587e-13	1.10868e-10	9.44792e-11	Rsad2/Isg15/Isg20/Oasl2/Stat1/Ccl5/Oas3/Trim30a/Ifitm3/Bst2/Oas1a/Apobec3/Ifitm2/Chmp4b/Eif2ak2/Apoe/Ifitm6/Cd74/Ccl4	19
BP	GO:0043901	negative regulation of multi-organism process	17/160	119/10566	2.12156e-12	2.43979e-10	2.07913e-10	Rsad2/Isg15/Isg20/Fgl2/Oasl2/Stat1/Ccl5/Oas3/Ifitm3/Bst2/Dhx58/Oas1a/Apobec3/Ifitm2/Eif2ak2/Ifitm6/Ccl4	17
BP	GO:0043903	regulation of symbiosis, encompassing mutualism through parasitism	19/160	160/10566	2.96554e-12	3.24797e-10	2.76784e-10	Rsad2/Isg15/Isg20/Oasl2/Stat1/Ccl5/Oas3/Trim30a/Ifitm3/Bst2/Oas1a/Apobec3/Ifitm2/Chmp4b/Eif2ak2/Apoe/Ifitm6/Cd74/Ccl4	19
BP	GO:0044403	symbiont process	24/160	278/10566	3.81219e-12	3.98547e-10	3.39631e-10	Rsad2/Gbp2/Isg15/Zbp1/Isg20/Gbp3/Gbp7/Oasl2/Stat1/Ccl5/Oas3/Irgm1/Trim30a/Ifitm3/Bst2/Oas1a/Apobec3/Ifitm2/Chmp4b/Eif2ak2/Apoe/Ifitm6/Cd74/Ccl4	24
BP	GO:0031349	positive regulation of defense response	23/160	254/10566	4.16446e-12	4.16446e-10	3.54884e-10	Rsad2/Ifi211/Ifi209/Gbp5/Irf7/Zbp1/Ifi204/Fcgr1/Ifi203/Mndal/Ddx60/Ccl5/Irgm1/Trim30a/Dhx58/Ddx58/Ifih1/Cd47/Lgals9/Unc93b1/Ctss/Ctsc/Cd74	23
BP	GO:0035455	response to interferon-alpha	9/160	21/10566	8.40637e-12	8.0561e-10	6.8652e-10	Ifit1/Ifit3/Ifit2/Ifi204/Ifitm3/Bst2/Ifitm2/Eif2ak2/Ifitm6	9
BP	GO:0044419	interspecies interaction between organisms	24/160	289/10566	8.75832e-12	8.05766e-10	6.86653e-10	Rsad2/Gbp2/Isg15/Zbp1/Isg20/Gbp3/Gbp7/Oasl2/Stat1/Ccl5/Oas3/Irgm1/Trim30a/Ifitm3/Bst2/Oas1a/Apobec3/Ifitm2/Chmp4b/Eif2ak2/Apoe/Ifitm6/Cd74/Ccl4	24
BP	GO:1903901	negative regulation of viral life cycle	13/160	65/10566	1.12128e-11	9.91903e-10	8.45274e-10	Rsad2/Isg15/Isg20/Oasl2/Ccl5/Oas3/Ifitm3/Bst2/Oas1a/Apobec3/Ifitm2/Eif2ak2/Ifitm6	13
BP	GO:1903900	regulation of viral life cycle	16/160	117/10566	1.93644e-11	1.64956e-09	1.40571e-09	Rsad2/Isg15/Isg20/Oasl2/Ccl5/Oas3/Trim30a/Ifitm3/Bst2/Oas1a/Apobec3/Ifitm2/Chmp4b/Eif2ak2/Ifitm6/Cd74	16
BP	GO:0001819	positive regulation of cytokine production	23/160	292/10566	7.27004e-11	5.97182e-09	5.08903e-09	Rsad2/Ifi211/Gbp5/Irf7/Ifi204/Mndal/Stat1/Ddx60/Ccl5/Dhx58/Ddx58/B2m/Ifih1/Il15/Cybb/Lgals9/Aif1/C3ar1/Eif2ak2/Unc93b1/Irf8/Cd74/Ccl4	23
BP	GO:0045069	regulation of viral genome replication	13/160	77/10566	1.07303e-10	8.51027e-09	7.25223e-09	Rsad2/Isg15/Isg20/Oasl2/Ccl5/Oas3/Ifitm3/Bst2/Oas1a/Apobec3/Ifitm2/Eif2ak2/Ifitm6	13
BP	GO:0019884	antigen processing and presentation of exogenous antigen	9/160	28/10566	1.80421e-10	1.38323e-08	1.17875e-08	Fcgr1/B2m/Tap1/Tapbp/H2-K1/Psme1/Psme2/Unc93b1/Cd74	9
BP	GO:0045089	positive regulation of innate immune response	18/160	179/10566	1.89932e-10	1.40917e-08	1.20086e-08	Rsad2/Ifi211/Ifi209/Gbp5/Irf7/Zbp1/Ifi204/Ifi203/Mndal/Ddx60/Irgm1/Trim30a/Dhx58/Ddx58/Ifih1/Lgals9/Unc93b1/Cd74	18
BP	GO:0001817	regulation of cytokine production	27/160	438/10566	3.78683e-10	2.72178e-08	2.31943e-08	Rsad2/Ifi211/Gbp5/Isg15/Irf7/Ifi204/Mndal/Stat1/Ddx60/Ccl5/Trim30a/Dhx58/Ddx58/B2m/Ifih1/Cd47/Il15/Cybb/Lgals9/Aif1/Tspo/C3ar1/Eif2ak2/Unc93b1/Irf8/Cd74/Ccl4	27
BP	GO:0071346	cellular response to interferon-gamma	13/160	86/10566	4.52013e-10	3.07746e-08	2.62253e-08	Gbp2/Gbp5/Gbp3/Gbp7/Stat1/Ccl5/Irgm1/Parp14/Ccl12/Cd47/Actr3/Irf8/Ccl4	13
BP	GO:0002253	activation of immune response	21/160	265/10566	4.69303e-10	3.07746e-08	2.62253e-08	Rsad2/Ifi211/Ifi209/Irf7/Ifi204/Ifi203/Mndal/Ddx60/Trim30a/Dhx58/Ddx58/Ifih1/Cd47/Themis2/Lgals9/C1qc/C3ar1/Ighm/Unc93b1/C1qb/C1qa	21
BP	GO:0019058	viral life cycle	17/160	166/10566	4.70386e-10	3.07746e-08	2.62253e-08	Rsad2/Isg15/Isg20/Oasl2/Ccl5/Oas3/Trim30a/Ifitm3/Bst2/Oas1a/Apobec3/Ifitm2/Chmp4b/Eif2ak2/Apoe/Ifitm6/Cd74	17
BP	GO:0016032	viral process	20/160	239/10566	4.8169e-10	3.07746e-08	2.62253e-08	Rsad2/Isg15/Zbp1/Isg20/Oasl2/Stat1/Ccl5/Oas3/Trim30a/Ifitm3/Bst2/Oas1a/Apobec3/Ifitm2/Chmp4b/Eif2ak2/Apoe/Ifitm6/Cd74/Ccl4	20
BP	GO:0002697	regulation of immune effector process	21/160	266/10566	5.03023e-10	3.1269e-08	2.66466e-08	Rsad2/Fcgr1/Fgl2/Stat1/Ddx60/Ccl5/Dtx3l/Dhx58/Ddx58/Pnp/H2-T22/B2m/Tap1/Cd47/Il15/Apobec3/Lgals9/H2-K1/Ighm/H2-D1/Cd74	21
BP	GO:0048002	antigen processing and presentation of peptide antigen	10/160	43/10566	5.9667e-10	3.61142e-08	3.07756e-08	Fcgr1/H2-T22/B2m/Tap1/Tapbp/H2-K1/Unc93b1/Ctss/H2-D1/Cd74	10
BP	GO:0002449	lymphocyte mediated immunity	17/160	172/10566	8.205e-10	4.83884e-08	4.12354e-08	Rsad2/Irf7/Fcgr1/Fgl2/Pnp/H2-T22/B2m/Tap1/Lgals9/H2-K1/C1qc/Ighm/C1qb/H2-D1/Ctsc/C1qa/Cd74	17
BP	GO:0019079	viral genome replication	13/160	93/10566	1.23044e-09	7.07502e-08	6.02915e-08	Rsad2/Isg15/Isg20/Oasl2/Ccl5/Oas3/Ifitm3/Bst2/Oas1a/Apobec3/Ifitm2/Eif2ak2/Ifitm6	13
BP	GO:0034340	response to type I interferon	9/160	38/10566	3.74127e-09	2.09876e-07	1.78851e-07	Isg15/Irf7/Zbp1/Stat1/Samhd1/Ifitm3/Stat2/Ifitm2/Ifitm6	9
BP	GO:0001816	cytokine production	27/160	488/10566	4.05895e-09	2.22276e-07	1.89418e-07	Rsad2/Ifi211/Gbp5/Isg15/Irf7/Ifi204/Mndal/Stat1/Ddx60/Ccl5/Trim30a/Dhx58/Ddx58/B2m/Ifih1/Cd47/Il15/Cybb/Lgals9/Aif1/Tspo/C3ar1/Eif2ak2/Unc93b1/Irf8/Cd74/Ccl4	27
BP	GO:0002250	adaptive immune response	19/160	257/10566	1.06067e-08	5.67335e-07	4.83468e-07	Rsad2/Irf7/Fcgr1/Fgl2/Pnp/H2-T22/B2m/Tap1/H2-K1/C1qc/C3ar1/Ighm/Unc93b1/C1qb/H2-D1/Ctsc/C1qa/Adgre1/Cd74	19
BP	GO:0002443	leukocyte mediated immunity	18/160	230/10566	1.09355e-08	5.71629e-07	4.87127e-07	Rsad2/Irf7/Fcgr1/Fgl2/Ddx58/Pnp/H2-T22/B2m/Tap1/Lgals9/H2-K1/C1qc/Ighm/C1qb/H2-D1/Ctsc/C1qa/Cd74	18
BP	GO:0032101	regulation of response to external stimulus	25/160	449/10566	1.45199e-08	7.38765e-07	6.29556e-07	Cxcl10/Gbp5/Usp18/Fcgr1/Fgl2/Stat1/Ddx60/Ccl5/Dtx3l/Ccl12/Dhx58/Ddx58/Cd47/Ly86/Il15/Apobec3/Lgals9/Aif1/C3ar1/Ctss/Apoe/Ctsc/Cdkn1a/Cd74/Ccl4	25
BP	GO:0002218	activation of innate immune response	14/160	135/10566	1.47753e-08	7.38765e-07	6.29556e-07	Rsad2/Ifi211/Ifi209/Irf7/Ifi204/Ifi203/Mndal/Ddx60/Trim30a/Dhx58/Ddx58/Ifih1/Lgals9/Unc93b1	14
BP	GO:0060337	type I interferon signaling pathway	8/160	33/10566	2.33574e-08	1.11921e-06	9.5376e-07	Irf7/Zbp1/Stat1/Samhd1/Ifitm3/Stat2/Ifitm2/Ifitm6	8
BP	GO:0071357	cellular response to type I interferon	8/160	33/10566	2.33574e-08	1.11921e-06	9.5376e-07	Irf7/Zbp1/Stat1/Samhd1/Ifitm3/Stat2/Ifitm2/Ifitm6	8
BP	GO:0019221	cytokine-mediated signaling pathway	17/160	216/10566	2.64182e-08	1.24004e-06	1.05673e-06	Cxcl10/Iigp1/Irf7/Zbp1/Stat1/Ccl5/Samhd1/Irgm1/Parp14/Ifitm3/Stat2/Ccl12/Il15/Ifitm2/Ifitm6/Cd74/Ccl4	17
BP	GO:0002460	adaptive immune response based on somatic recombination of immune receptors built from immunoglobulin superfamily domains	16/160	192/10566	3.1109e-08	1.43101e-06	1.21947e-06	Rsad2/Irf7/Fcgr1/Fgl2/Pnp/H2-T22/B2m/H2-K1/C1qc/C3ar1/Ighm/C1qb/H2-D1/Ctsc/C1qa/Cd74	16
BP	GO:0002478	antigen processing and presentation of exogenous peptide antigen	7/160	23/10566	3.20186e-08	1.44397e-06	1.23052e-06	Fcgr1/B2m/Tap1/Tapbp/H2-K1/Unc93b1/Cd74	7
BP	GO:0002474	antigen processing and presentation of peptide antigen via MHC class I	7/160	26/10566	8.26917e-08	3.65752e-06	3.11684e-06	Fcgr1/H2-T22/B2m/Tap1/Tapbp/H2-K1/H2-D1	7
BP	GO:0032103	positive regulation of response to external stimulus	15/160	184/10566	1.14859e-07	4.94985e-06	4.21813e-06	Cxcl10/Gbp5/Fcgr1/Ddx60/Ccl5/Dhx58/Cd47/Ly86/Lgals9/Aif1/C3ar1/Ctss/Ctsc/Cd74/Ccl4	15
BP	GO:0002483	antigen processing and presentation of endogenous peptide antigen	6/160	17/10566	1.18366e-07	4.94985e-06	4.21813e-06	H2-T22/B2m/Tap1/Tapbp/H2-K1/H2-D1	6
BP	GO:0019885	antigen processing and presentation of endogenous peptide antigen via MHC class I	6/160	17/10566	1.18366e-07	4.94985e-06	4.21813e-06	H2-T22/B2m/Tap1/Tapbp/H2-K1/H2-D1	6
BP	GO:0019883	antigen processing and presentation of endogenous antigen	6/160	19/10566	2.53062e-07	1.03936e-05	8.85715e-06	H2-T22/B2m/Tap1/Tapbp/H2-K1/H2-D1	6
BP	GO:0050688	regulation of defense response to virus	9/160	62/10566	3.41389e-07	1.37753e-05	1.1739e-05	Fgl2/Stat1/Ddx60/Ccl5/Dtx3l/Dhx58/Ddx58/Il15/Apobec3	9
BP	GO:0002831	regulation of response to biotic stimulus	11/160	108/10566	6.6267e-07	2.62783e-05	2.23937e-05	Fgl2/Stat1/Ddx60/Ccl5/Dtx3l/Dhx58/Ddx58/Ly86/Il15/Apobec3/Lgals9	11
BP	GO:0042742	defense response to bacterium	11/160	115/10566	1.24781e-06	4.86433e-05	4.14525e-05	Gbp2/Iigp1/Isg15/Gbp3/Fcgr1/Gbp7/Lgals9/H2-K1/Ighm/Lyz2/Irf8	11
BP	GO:0001909	leukocyte mediated cytotoxicity	9/160	76/10566	2.00095e-06	7.6703e-05	6.53643e-05	Fcgr1/Pnp/H2-T22/B2m/Tap1/Lgals9/H2-K1/H2-D1/Ctsc	9
BP	GO:0060760	positive regulation of response to cytokine stimulus	7/160	43/10566	3.26339e-06	0.000123046	0.000104856	Irf7/Zbp1/Irgm1/Parp14/Ddx58/Ifih1/Cd74	7
BP	GO:0071674	mononuclear cell migration	7/160	48/10566	6.99789e-06	0.000259599	0.000221224	Cxcl10/Ccl5/Ccl12/Cd47/Aif1/C3ar1/Ccl4	7
BP	GO:0001906	cell killing	9/160	94/10566	1.18438e-05	0.000432394	0.000368475	Fcgr1/Pnp/H2-T22/B2m/Tap1/Lgals9/H2-K1/H2-D1/Ctsc	9
BP	GO:0001910	regulation of leukocyte mediated cytotoxicity	7/160	52/10566	1.2086e-05	0.00043434	0.000370133	Pnp/H2-T22/B2m/Tap1/Lgals9/H2-K1/H2-D1	7
BP	GO:0006958	complement activation, classical pathway	4/160	11/10566	1.53852e-05	0.000544399	0.000463923	C1qc/Ighm/C1qb/C1qa	4
BP	GO:0001916	positive regulation of T cell mediated cytotoxicity	5/160	22/10566	1.59927e-05	0.000549003	0.000467846	Pnp/H2-T22/B2m/H2-K1/H2-D1	5
BP	GO:2000778	positive regulation of interleukin-6 secretion	5/160	22/10566	1.59927e-05	0.000549003	0.000467846	Ddx58/Ifih1/Lgals9/Aif1/Unc93b1	5
BP	GO:0001913	T cell mediated cytotoxicity	6/160	37/10566	1.7306e-05	0.000576867	0.000491591	Pnp/H2-T22/B2m/H2-K1/H2-D1/Ctsc	6
BP	GO:0002711	positive regulation of T cell mediated immunity	6/160	37/10566	1.7306e-05	0.000576867	0.000491591	Rsad2/Pnp/H2-T22/B2m/H2-K1/H2-D1	6
BP	GO:0016064	immunoglobulin mediated immune response	8/160	77/10566	2.01317e-05	0.000644843	0.000549518	Irf7/Fcgr1/Fgl2/C1qc/Ighm/C1qb/C1qa/Cd74	8
BP	GO:0042832	defense response to protozoan	5/160	23/10566	2.01864e-05	0.000644843	0.000549518	Gbp2/Iigp1/Gbp3/Gbp7/Irf8	5
BP	GO:0046596	regulation of viral entry into host cell	5/160	23/10566	2.01864e-05	0.000644843	0.000549518	Trim30a/Ifitm3/Ifitm2/Ifitm6/Cd74	5
BP	GO:0006954	inflammatory response	18/160	388/10566	2.2742e-05	0.000699381	0.000595994	Cxcl10/Gbp5/Usp18/Fcgr1/Ccl5/Ccl12/Cd47/Ly86/Themis2/Cybb/Lgals9/Aif1/C3ar1/Ctss/Apoe/Ctsc/C1qa/Ccl4	18
BP	GO:0002428	antigen processing and presentation of peptide antigen via MHC class Ib	4/160	12/10566	2.28059e-05	0.000699381	0.000595994	H2-T22/B2m/H2-K1/H2-D1	4
BP	GO:0035457	cellular response to interferon-alpha	4/160	12/10566	2.28059e-05	0.000699381	0.000595994	Ifit1/Ifit3/Ifit2/Ifi204	4
BP	GO:0002699	positive regulation of immune effector process	11/160	156/10566	2.39377e-05	0.00072443	0.00061734	Rsad2/Fcgr1/Ddx60/Dhx58/Ddx58/Pnp/H2-T22/B2m/H2-K1/H2-D1/Cd74	11
BP	GO:0019724	B cell mediated immunity	8/160	80/10566	2.66889e-05	0.0007972	0.000679353	Irf7/Fcgr1/Fgl2/C1qc/Ighm/C1qb/C1qa/Cd74	8
BP	GO:0001562	response to protozoan	5/160	25/10566	3.11024e-05	0.000905512	0.000771653	Gbp2/Iigp1/Gbp3/Gbp7/Irf8	5
BP	GO:0001914	regulation of T cell mediated cytotoxicity	5/160	25/10566	3.11024e-05	0.000905512	0.000771653	Pnp/H2-T22/B2m/H2-K1/H2-D1	5
BP	GO:2000401	regulation of lymphocyte migration	6/160	41/10566	3.18393e-05	0.000915381	0.000780064	Cxcl10/Ccl5/Ccl12/Lgals9/Aif1/Ccl4	6
BP	GO:0002237	response to molecule of bacterial origin	12/160	192/10566	3.38874e-05	0.000962234	0.000819991	Cxcl10/Cmpk2/Gbp2/Stat1/Ccl5/Ccl12/Fcgr4/B2m/Ly86/Lgals9/Eif2ak2/Irf8	12
BP	GO:0002687	positive regulation of leukocyte migration	8/160	83/10566	3.49482e-05	0.000980253	0.000835346	Cxcl10/Ccl5/Ccl12/Lgals9/Aif1/C3ar1/Cd74/Ccl4	8
BP	GO:0002757	immune response-activating signal transduction	13/160	225/10566	3.6224e-05	0.0010038	0.000855409	Rsad2/Irf7/Ddx60/Trim30a/Dhx58/Ddx58/Ifih1/Cd47/Themis2/Lgals9/C3ar1/Ighm/Unc93b1	13
BP	GO:0045824	negative regulation of innate immune response	6/160	42/10566	3.66847e-05	0.00100446	0.000855977	Samhd1/Trafd1/Parp14/Dhx58/Tap1/Lgals9	6
BP	GO:0002706	regulation of lymphocyte mediated immunity	9/160	110/10566	4.20717e-05	0.00113841	0.000970124	Rsad2/Fcgr1/Pnp/H2-T22/B2m/Tap1/Lgals9/H2-K1/H2-D1	9
BP	GO:2000403	positive regulation of lymphocyte migration	5/160	27/10566	4.61171e-05	0.00123336	0.00105104	Cxcl10/Ccl5/Lgals9/Aif1/Ccl4	5
BP	GO:0002688	regulation of leukocyte chemotaxis	7/160	64/10566	4.82027e-05	0.00125984	0.00107361	Cxcl10/Ccl5/Ccl12/Aif1/C3ar1/Cd74/Ccl4	7
BP	GO:0031341	regulation of cell killing	7/160	64/10566	4.82027e-05	0.00125984	0.00107361	Pnp/H2-T22/B2m/Tap1/Lgals9/H2-K1/H2-D1	7
BP	GO:0002821	positive regulation of adaptive immune response	8/160	87/10566	4.91926e-05	0.00127127	0.00108334	Rsad2/Fcgr1/Pnp/H2-T22/B2m/H2-K1/H2-D1/Cd74	8
BP	GO:0002764	immune response-regulating signaling pathway	13/160	232/10566	4.978e-05	0.00127215	0.0010841	Rsad2/Irf7/Ddx60/Trim30a/Dhx58/Ddx58/Ifih1/Cd47/Themis2/Lgals9/C3ar1/Ighm/Unc93b1	13
BP	GO:0002221	pattern recognition receptor signaling pathway	9/160	113/10566	5.20435e-05	0.00130109	0.00110875	Rsad2/Irf7/Ddx60/Trim30a/Dhx58/Ddx58/Ifih1/Lgals9/Unc93b1	9
BP	GO:0002758	innate immune response-activating signal transduction	9/160	113/10566	5.20435e-05	0.00130109	0.00110875	Rsad2/Irf7/Ddx60/Trim30a/Dhx58/Ddx58/Ifih1/Lgals9/Unc93b1	9
BP	GO:0002475	antigen processing and presentation via MHC class Ib	4/160	15/10566	6.06943e-05	0.00148507	0.00126554	H2-T22/B2m/H2-K1/H2-D1	4
BP	GO:1901623	regulation of lymphocyte chemotaxis	4/160	15/10566	6.06943e-05	0.00148507	0.00126554	Cxcl10/Ccl5/Ccl12/Ccl4	4
BP	GO:0060759	regulation of response to cytokine stimulus	8/160	90/10566	6.28018e-05	0.00152047	0.0012957	Irf7/Zbp1/Samhd1/Irgm1/Parp14/Ddx58/Ifih1/Cd74	8
BP	GO:0002548	monocyte chemotaxis	5/160	30/10566	7.84752e-05	0.00188013	0.0016022	Cxcl10/Ccl5/Ccl12/Aif1/Ccl4	5
BP	GO:0032496	response to lipopolysaccharide	11/160	178/10566	8.03627e-05	0.00190551	0.00162382	Cxcl10/Cmpk2/Gbp2/Stat1/Ccl5/Ccl12/Fcgr4/Ly86/Lgals9/Eif2ak2/Irf8	11
BP	GO:1903706	regulation of hemopoiesis	14/160	281/10566	9.11335e-05	0.00213885	0.00182267	Isg15/Fgl2/Stat1/Ccl5/Pnp/B2m/Il15/Tmem176b/Lgals9/C1qc/Eif2ak2/Tmem176a/Cd74/Pim1	14
BP	GO:0002690	positive regulation of leukocyte chemotaxis	6/160	50/10566	0.000100567	0.00233602	0.0019907	Cxcl10/Ccl5/Aif1/C3ar1/Cd74/Ccl4	6
BP	GO:0002703	regulation of leukocyte mediated immunity	10/160	152/10566	0.000101566	0.00233602	0.0019907	Rsad2/Fcgr1/Ddx58/Pnp/H2-T22/B2m/Tap1/Lgals9/H2-K1/H2-D1	10
BP	GO:0050691	regulation of defense response to virus by host	5/160	33/10566	0.000125994	0.00284104	0.00242106	Stat1/Ccl5/Dtx3l/Ddx58/Il15	5
BP	GO:0072604	interleukin-6 secretion	5/160	33/10566	0.000125994	0.00284104	0.00242106	Ddx58/Ifih1/Lgals9/Aif1/Unc93b1	5
BP	GO:0071222	cellular response to lipopolysaccharide	9/160	128/10566	0.000137016	0.00305959	0.0026073	Cxcl10/Cmpk2/Gbp2/Stat1/Ccl5/Ccl12/Fcgr4/Ly86/Irf8	9
BP	GO:0002709	regulation of T cell mediated immunity	6/160	53/10566	0.000139957	0.00308707	0.00263072	Rsad2/Pnp/H2-T22/B2m/H2-K1/H2-D1	6
BP	GO:0002705	positive regulation of leukocyte mediated immunity	8/160	101/10566	0.000142274	0.00308707	0.00263072	Rsad2/Fcgr1/Ddx58/Pnp/H2-T22/B2m/H2-K1/H2-D1	8
BP	GO:0032675	regulation of interleukin-6 production	8/160	101/10566	0.000142274	0.00308707	0.00263072	Trim30a/Ddx58/Ifih1/Cd47/Lgals9/Aif1/Unc93b1/Cd74	8
BP	GO:0002819	regulation of adaptive immune response	9/160	129/10566	0.000145411	0.00312567	0.00266361	Rsad2/Irf7/Fcgr1/Pnp/H2-T22/B2m/H2-K1/H2-D1/Cd74	9
BP	GO:0002456	T cell mediated immunity	7/160	77/10566	0.000158305	0.00334039	0.00284659	Rsad2/Pnp/H2-T22/B2m/H2-K1/H2-D1/Ctsc	7
BP	GO:0002708	positive regulation of lymphocyte mediated immunity	7/160	77/10566	0.000158305	0.00334039	0.00284659	Rsad2/Fcgr1/Pnp/H2-T22/B2m/H2-K1/H2-D1	7
BP	GO:0002455	humoral immune response mediated by circulating immunoglobulin	4/160	20/10566	0.000203069	0.00417016	0.0035537	C1qc/Ighm/C1qb/C1qa	4
BP	GO:0006956	complement activation	4/160	20/10566	0.000203069	0.00417016	0.0035537	C1qc/Ighm/C1qb/C1qa	4
BP	GO:0032727	positive regulation of interferon-alpha production	4/160	20/10566	0.000203069	0.00417016	0.0035537	Irf7/Stat1/Ddx58/Ifih1	4
BP	GO:0071219	cellular response to molecule of bacterial origin	9/160	135/10566	0.000205323	0.00417915	0.00356136	Cxcl10/Cmpk2/Gbp2/Stat1/Ccl5/Ccl12/Fcgr4/Ly86/Irf8	9
BP	GO:0032635	interleukin-6 production	8/160	107/10566	0.000212555	0.00428839	0.00365445	Trim30a/Ddx58/Ifih1/Cd47/Lgals9/Aif1/Unc93b1/Cd74	8
BP	GO:0002824	positive regulation of adaptive immune response based on somatic recombination of immune receptors built from immunoglobulin superfamily domains	7/160	81/10566	0.000217623	0.00435245	0.00370904	Rsad2/Fcgr1/Pnp/H2-T22/B2m/H2-K1/H2-D1	7
BP	GO:0002683	negative regulation of immune system process	14/160	307/10566	0.00023052	0.0045578	0.00388404	Fgl2/Samhd1/Trafd1/Parp14/Trim30a/Ccl12/Dhx58/Tap1/Cd47/Tmem176b/Lgals9/C1qc/Tmem176a/Cd74	14
BP	GO:0030593	neutrophil chemotaxis	6/160	58/10566	0.000231853	0.0045578	0.00388404	Cxcl10/Ccl5/Ccl12/C3ar1/Cd74/Ccl4	6
BP	GO:0039528	cytoplasmic pattern recognition receptor signaling pathway in response to virus	4/160	21/10566	0.000247906	0.00483207	0.00411776	Ddx60/Dhx58/Ddx58/Ifih1	4
BP	GO:0001961	positive regulation of cytokine-mediated signaling pathway	5/160	38/10566	0.000250697	0.00484541	0.00412913	Irf7/Zbp1/Irgm1/Parp14/Cd74	5
BP	GO:0001912	positive regulation of leukocyte mediated cytotoxicity	5/160	39/10566	0.000284081	0.00544489	0.00463999	Pnp/H2-T22/B2m/H2-K1/H2-D1	5
BP	GO:0072676	lymphocyte migration	6/160	61/10566	0.000306408	0.00582429	0.00496331	Cxcl10/Ccl5/Ccl12/Lgals9/Aif1/Ccl4	6
BP	GO:0050671	positive regulation of lymphocyte proliferation	7/160	86/10566	0.000315716	0.00595202	0.00507215	Ccl5/Pnp/Il15/Aif1/Ighm/Cdkn1a/Cd74	7
BP	GO:0002230	positive regulation of defense response to virus by host	4/160	23/10566	0.000358233	0.00669867	0.00570843	Stat1/Ccl5/Dtx3l/Ddx58	4
BP	GO:0032946	positive regulation of mononuclear cell proliferation	7/160	88/10566	0.000363719	0.0067464	0.00574911	Ccl5/Pnp/Il15/Aif1/Ighm/Cdkn1a/Cd74	7
BP	GO:0002486	antigen processing and presentation of endogenous peptide antigen via MHC class I via ER pathway, TAP-independent	3/160	10/10566	0.000378214	0.00684955	0.00583701	H2-T22/H2-K1/H2-D1	3
BP	GO:0044406	adhesion of symbiont to host	3/160	10/10566	0.000378214	0.00684955	0.00583701	Gbp2/Gbp3/Gbp7	3
BP	GO:0060700	regulation of ribonuclease activity	3/160	10/10566	0.000378214	0.00684955	0.00583701	Oasl2/Oas3/Oas1a	3
BP	GO:0032755	positive regulation of interleukin-6 production	6/160	64/10566	0.000398584	0.00716205	0.00610331	Ddx58/Ifih1/Lgals9/Aif1/Unc93b1/Cd74	6
BP	GO:0098586	cellular response to virus	5/160	42/10566	0.000404663	0.00721493	0.00614837	Ddx60/Dhx58/Ddx58/Ifih1/Lgals9	5
BP	GO:0032647	regulation of interferon-alpha production	4/160	24/10566	0.000424842	0.00745906	0.00635641	Irf7/Stat1/Ddx58/Ifih1	4
BP	GO:2000406	positive regulation of T cell migration	4/160	24/10566	0.000424842	0.00745906	0.00635641	Cxcl10/Ccl5/Lgals9/Aif1	4
BP	GO:0002685	regulation of leukocyte migration	8/160	119/10566	0.000438885	0.00758975	0.00646779	Cxcl10/Ccl5/Ccl12/Lgals9/Aif1/C3ar1/Cd74/Ccl4	8
BP	GO:0032680	regulation of tumor necrosis factor production	8/160	119/10566	0.000438885	0.00758975	0.00646779	Trim30a/Ddx58/Ifih1/Cd47/Cybb/Lgals9/Tspo/Ccl4	8
BP	GO:0032722	positive regulation of chemokine production	5/160	43/10566	0.000452368	0.00770702	0.00656772	Ccl5/Lgals9/Aif1/Eif2ak2/Cd74	5
BP	GO:0046718	viral entry into host cell	5/160	43/10566	0.000452368	0.00770702	0.00656772	Trim30a/Ifitm3/Ifitm2/Ifitm6/Cd74	5
BP	GO:0097529	myeloid leukocyte migration	8/160	120/10566	0.000464284	0.00785187	0.00669115	Cxcl10/Ccl5/Ccl12/Cd47/Aif1/C3ar1/Cd74/Ccl4	8
BP	GO:0070665	positive regulation of leukocyte proliferation	7/160	92/10566	0.000477237	0.00801202	0.00682763	Ccl5/Pnp/Il15/Aif1/Ighm/Cdkn1a/Cd74	7
BP	GO:1903555	regulation of tumor necrosis factor superfamily cytokine production	8/160	121/10566	0.000490864	0.00815342	0.00694813	Trim30a/Ddx58/Ifih1/Cd47/Cybb/Lgals9/Tspo/Ccl4	8
BP	GO:0070663	regulation of leukocyte proliferation	9/160	152/10566	0.000495156	0.00815342	0.00694813	Ccl5/Ccl12/Pnp/Il15/Lgals9/Aif1/Ighm/Cdkn1a/Cd74	9
BP	GO:0032607	interferon-alpha production	4/160	25/10566	0.00049984	0.00815342	0.00694813	Irf7/Stat1/Ddx58/Ifih1	4
BP	GO:0072376	protein activation cascade	4/160	25/10566	0.00049984	0.00815342	0.00694813	C1qc/Ighm/C1qb/C1qa	4
BP	GO:0002476	antigen processing and presentation of endogenous peptide antigen via MHC class Ib	3/160	11/10566	0.000514275	0.00821411	0.00699985	H2-T22/H2-K1/H2-D1	3
BP	GO:0002484	antigen processing and presentation of endogenous peptide antigen via MHC class I via ER pathway	3/160	11/10566	0.000514275	0.00821411	0.00699985	H2-T22/H2-K1/H2-D1	3
BP	GO:0048245	eosinophil chemotaxis	3/160	11/10566	0.000514275	0.00821411	0.00699985	Ccl5/Ccl12/Ccl4	3
BP	GO:0032640	tumor necrosis factor production	8/160	122/10566	0.000518665	0.0082271	0.00701092	Trim30a/Ddx58/Ifih1/Cd47/Cybb/Lgals9/Tspo/Ccl4	8
BP	GO:0071706	tumor necrosis factor superfamily cytokine production	8/160	124/10566	0.000578099	0.00910704	0.00776078	Trim30a/Ddx58/Ifih1/Cd47/Cybb/Lgals9/Tspo/Ccl4	8
BP	GO:0071216	cellular response to biotic stimulus	9/160	156/10566	0.000598043	0.00930747	0.00793158	Cxcl10/Cmpk2/Gbp2/Stat1/Ccl5/Ccl12/Fcgr4/Ly86/Irf8	9
BP	GO:1990266	neutrophil migration	6/160	69/10566	0.000598915	0.00930747	0.00793158	Cxcl10/Ccl5/Ccl12/C3ar1/Cd74/Ccl4	6
BP	GO:0031343	positive regulation of cell killing	5/160	46/10566	0.000621095	0.00958737	0.0081701	Pnp/H2-T22/B2m/H2-K1/H2-D1	5
CC	GO:0042824	MHC class I peptide loading complex	5/164	12/10757	5.6299e-07	0.000124421	0.000107857	B2m/Tap1/Tapbp/H2-K1/H2-D1	5
CC	GO:0005615	extracellular space	22/164	450/10757	1.24105e-06	0.000137136	0.000118879	Cxcl10/Ccl5/Ccl12/H2-T22/B2m/Cd47/Il15/Itm2b/Lgals3bp/H2-K1/C1qc/Ighm/Pltp/Lyz2/Ctss/Cst3/C1qb/Apoe/H2-D1/Ctsc/C1qa/Ccl4	22
CC	GO:0009986	cell surface	19/164	384/10757	5.90219e-06	0.000434794	0.000376912	Cxcl10/Fcgr1/Rtp4/Ly6a/Ifitm3/Bst2/Fcgr4/H2-T22/B2m/Cd47/Il15/H2-K1/Ighm/Ctss/Apoe/Sdc3/H2-D1/Adgre1/Cd74	19
CC	GO:0009897	external side of plasma membrane	12/164	177/10757	1.61996e-05	0.000863283	0.000748357	Cxcl10/Fcgr1/Ly6a/Fcgr4/H2-T22/B2m/H2-K1/Ighm/Apoe/H2-D1/Adgre1/Cd74	12
CC	GO:0030430	host cell cytoplasm	4/164	12/10757	2.34375e-05	0.000863283	0.000748357	Gbp2/Iigp1/Gbp3/Gbp7	4
CC	GO:0033655	host cell cytoplasm part	4/164	12/10757	2.34375e-05	0.000863283	0.000748357	Gbp2/Iigp1/Gbp3/Gbp7	4
CC	GO:0033646	host intracellular part	4/164	15/10757	6.23589e-05	0.00172266	0.00149333	Gbp2/Iigp1/Gbp3/Gbp7	4
CC	GO:0043656	intracellular region of host	4/164	15/10757	6.23589e-05	0.00172266	0.00149333	Gbp2/Iigp1/Gbp3/Gbp7	4
CC	GO:0033643	host cell part	4/164	17/10757	0.000106168	0.00233202	0.00202157	Gbp2/Iigp1/Gbp3/Gbp7	4
CC	GO:0042611	MHC protein complex	4/164	18/10757	0.000134886	0.00233202	0.00202157	B2m/H2-K1/H2-D1/Cd74	4
CC	GO:0098552	side of membrane	14/164	294/10757	0.000158814	0.00233202	0.00202157	Cxcl10/Fcgr1/Ly6a/Fcgr4/H2-T22/B2m/Chmp4b/H2-K1/Ighm/Apoe/H2-D1/Adgre1/Rgs2/Cd74	14
CC	GO:0018995	host	4/164	19/10757	0.000168834	0.00233202	0.00202157	Gbp2/Iigp1/Gbp3/Gbp7	4
CC	GO:0043657	host cell	4/164	19/10757	0.000168834	0.00233202	0.00202157	Gbp2/Iigp1/Gbp3/Gbp7	4
CC	GO:0044215	other organism	4/164	19/10757	0.000168834	0.00233202	0.00202157	Gbp2/Iigp1/Gbp3/Gbp7	4
CC	GO:0044216	other organism cell	4/164	19/10757	0.000168834	0.00233202	0.00202157	Gbp2/Iigp1/Gbp3/Gbp7	4
CC	GO:0044217	other organism part	4/164	19/10757	0.000168834	0.00233202	0.00202157	Gbp2/Iigp1/Gbp3/Gbp7	4
MF	GO:0003725	double-stranded RNA binding	8/155	74/10473	1.26606e-05	0.00391213	0.0032651	Oasl2/Ddx60/Oas3/Dhx58/Ddx58/Oas1a/Ifih1/Eif2ak2	8
MF	GO:0042379	chemokine receptor binding	5/155	30/10473	7.03484e-05	0.00640265	0.00534372	Cxcl10/Stat1/Ccl5/Ccl12/Ccl4	5
MF	GO:0042605	peptide antigen binding	4/155	16/10473	7.31268e-05	0.00640265	0.00534372	H2-T22/Tap1/H2-K1/H2-D1	4
MF	GO:0003823	antigen binding	5/155	31/10473	8.28822e-05	0.00640265	0.00534372	H2-T22/Tap1/H2-K1/Ighm/H2-D1	5
MF	GO:0048020	CCR chemokine receptor binding	4/155	19/10473	0.000150435	0.00876765	0.00731758	Stat1/Ccl5/Ccl12/Ccl4	4
MF	GO:0001227	DNA-binding transcription repressor activity, RNA polymerase II-specific	9/155	138/10473	0.000203737	0.00876765	0.00731758	Ifi211/Ifi209/Ifi206/Ifi204/Ifi203/Mndal/Ifi207/Irf8/Max	9
MF	GO:0061134	peptidase regulator activity	7/155	82/10473	0.00020388	0.00876765	0.00731758	Bst2/Psme1/Psme2/Cst3/Ctsc/Pttg1/Prdx5	7
MF	GO:0008009	chemokine activity	4/155	21/10473	0.000226994	0.00876765	0.00731758	Cxcl10/Ccl5/Ccl12/Ccl4	4
MF	GO:0061135	endopeptidase regulator activity	6/155	61/10473	0.000270636	0.00929183	0.00775506	Bst2/Psme1/Psme2/Cst3/Pttg1/Prdx5	6
